# Fungal small RNAs ride in extracellular vesicles to enter plant cells through clathrin-mediated endocytosis

**DOI:** 10.1101/2023.06.15.545159

**Authors:** Baoye He, Huan Wang, Guosheng Liu, Angela Chen, Alejandra Calvo, Qiang Cai, Hailing Jin

## Abstract

Small RNAs (sRNAs) of the fungal pathogen *Botrytis cinerea* can enter plant cells and hijack host Argonaute protein 1 (AGO1) to silence host immunity genes. However, the mechanism by which these fungal sRNAs are secreted and enter host cells remains unclear. Here, we demonstrate that *B. cinerea* utilizes extracellular vesicles (EVs) to secrete Bc-sRNAs, which are then internalized by plant cells through clathrin-mediated endocytosis (CME). The *B. cinerea* tetraspanin protein, Punchless 1 (BcPLS1), serves as an EV biomarker and plays an essential role in fungal pathogenicity. We observe numerous *Arabidopsis* clathrin-coated vesicles (CCVs) around *B. cinerea* infection sites and the colocalization of *B. cinerea* EV marker BcPLS1 and *Arabidopsis CLATHRIN LIGHT CHAIN 1*, one of the core components of CCV. Meanwhile, BcPLS1 and the *B. cinerea-*secreted sRNAs are detected in purified CCVs after infection. *Arabidopsis* knockout mutants and inducible dominant-negative mutants of key components of CME pathway exhibit increased resistance to *B. cinerea* infection. Furthermore, Bc-sRNA loading into *Arabidopsis* AGO1 and host target gene suppression are attenuated in those CME mutants. Together, our results demonstrate that fungi secrete sRNAs via EVs, which then enter host plant cells mainly through CME.
