## Supplementary table 1 for "Fungal small RNAs ride in extracellular vesicles to enter plant cells through clathrin-mediated endocytosis"

### Sheet: Sheet1
Supplementary table 1. Primers used in this study
Primer	Sequence(5'-3')	Description
CHC2-Pentr-F	CACCATGGCGGCTG CCAACGCCCC	CHC2-YFP transgenic plant
CHC2-Pentr-R	GTAGCCGCCCATCGGTGGCATT
Flot1-F	CACCATGTTCAAAGTTGCAAGAGCG	flot1/2 RT-PCR
Flot1-R	TTAGCTGCGAGTCACTTGCTTCGGT
Flot2-F	ATGTTCAAGGTTGCAAGAGC
Flot2-R	CCACTAGCACCACCAATCCC
At-MPK2 F	ACCGATAGGCCGAGGCGCGTA	Target genes real-time PCR
At-MPK2 R	TTCAGATCCCGATGGAGAATG
At-MPK1 F	CACCTGGGATGTCTTTATCCAGAC
At-MPK1 R	CATCTCCTCTCTCAAATCCTCATCTAC
At-PRXIIF F	CGGGCCACGGTCTGAGAGATG
At-PRXIIF R	GATCTGTCCTAAGATGACTTC
At-WAK F	AGTGATGCGTTTTGTCGTGCGTGTG
At-WAK R	CTTGATGATGCACCGGTTGGTGATA
At-actin F	CAGTGGTCGTACAACCGGTATT
At-actin R	GTCTCTTACAATTTCCCGCTCT
Bc-siR3.1 RT	GTCGTATCCAGTGCAGGGTCCGAGGTATTCGCACTGGATACGACGCCCAC	sRNA RT-PCR
Bc-siR3.1 F	GCGGCGGTTGTGGATCTTGTA
Bc-siR3.2 RT	GTCGTATCCAGTGCAGGGTCCGAGGTATTCGCACTGGATACGACACCTAC
Bc-siR3.2 F	GCGGCGGTACATTGTGGATCT
Bc-siR5 RT	GTCGTATCCAGTGCAGGGTCCGAGGTATTCGCACTGGATACGACAAGTAT
Bc-siR5 F	CTCGCTTTTGACTCGGAATG
Bc-siR17 RT	GTCGTATCCAGTGCAGGGTCCGAGGTATTCGCACTGGATACGACCCAGTG
Bc-siR17 F	GCGGCGTAAAATGATGAATGG
Bc-siR9 F	CTCGTATTTTATGATGAGC
Bc-siR9 RT	GTCGTATCCAGTGCAGGGTCCGAGGTATTCGCACTGGATACGATCTAAAAA
miRNA396-F	GCGGCGGTTCCACAGCTTTC
miRNA396-RT	GTCGTATCCAGTGCAGGGTCCGAGGTATTCGCACTGGATACGACCAGTTC
sRNA PCR universal R	GTGCAGGGTCCGAGGT
BcPLS1-CDS-F	GCCGAGCTCCCGCCATTGGAAATGCAATC	BcPLS1-YFP strain generation
BcPLS1-CDS-R	GCCGGATCCAAAAGACCCCGTTCCATTC
BcPLS1-UTR-F	GCCCTCGAGGTTATAAGCGAGGGTGGGTG
BcPLS1-UTR-R	GCCGGTACCCATATCCTACACCACGCCATATC
BcTSP3-CDS-F	GCCGAGCTCCTATGCCTACTCCCAAATCCGC	BcTSP3-YFP strain generation
BcTSP3-CDS-R	GCCGGATCCATAGTTTTGTGACAAGCGAG
BcTSP3-UTR-F	GCCGGGCCCGCAATCTCAATATTTCAAGC
BcTSP3-UTR-R	GCCGGGCCCGATATAACGGATATATGATGG
BcPLS1-1-F	CGGGGTACCATGGGTACACCTTTGAATGG	BcPLS1 mutant strain generation
BcPLS1-1-R	CGGGTCGACGCTTAATTGTTCCTGCAACA
BcPLS1-2-F	CGGGGATCCGGGATGTTCAGCGGCATTTG
BcPLS1-2-R	CGGGAGCTCCTCCATTGAAACCTGTTTGC
BcTSP3-1-F	CGGGGTACCATGGACGTTGGTAAGAAGTT	BcTSP3 mutant strain generation
BcTSP3-1-R	CGGGTCGACAGTAGCGACAATAGTTTCGT
BcTSP3-2-F	CGGGGATCCGCATAAAAAGTTGTTTATGC
BcTSP3-2-R	CGGGAGCTCATCTTTCACAACCCAGAAAC
BcPLS1-F	ATGGCGGATAAAATTCTTT	BcPLS1 RT-PCR
BcPLS1-R	CTAAAAAGACCCCGTTCCAT
BcTSP3-F	ATGGACGTTGGTAAGAAGTT	BcTSP3 RT-PCR
BcTSP3-R	CTAATAGTTTTGTGACAAGC
BcTubulin-F	CCAAATTGGTGCTGCTTTCT	Tubulin RT-PCR
BcTubulin-R	GGACCGGCACGGACAGCATC
BcPLS1-com-F	CACCATGGCGGATAAAATTCTTT	Complementary strain generation
BcPLS1-com-R	AAAAGACCCCGTTCCAT
BcTSP3-com-F	CACCATGGACGTTGGTAAGAAGTT
BcTSP3-com-R	ATAGTTTTGTGACAAGC
4-5-S	GCCGAGCTCGCTGCTTGATCTTAACAAAT
4-3-A	TTCGGTACCACTCTACAACTCTACAACTC
FLOT2-gRT1	GCTTCAGTGTCATCGACACGgttttagagctagaaat	flo1/2 Crispr
FLOT2-AtU3dT1	CGTGTCGATGACACTGAAGCTgaccaatggtgctttg
FLOT2-gRT2	CCAAATGGAAGCAGCAAATCgttttagagctagaaat
FLOT2-AtU3dT2	GATTTGCTGCTTCCATTTGGTgaccaatgttgctcc
Flot1-F	CACCATGTTCAAAGTTGCAAGAGCG	YFP-FLOT1 trangenic plants
Flot1-R	TTAGCTGCGAGTCACTTGCTTCGGT
